# Single-cell transcriptomic atlas of frontoinsular cortex reveals molecular correlates of selective neuronal vulnerability in FTD

**DOI:** 10.64898/2026.07.13.738307

**Authors:** Arnar Breevoort, Dimitar Ivanov, Liam Horan-Portelance, Alissa Nana, Sarat Vatsavayai, Àlex Tudoras Miravet, Jenelle L. Wallace, Jingwen W. Ding, Felipe L. Pereira, Kristen Fernhoff, Maria Luisa Gorno-Tempini, Salvatore Spina, Jennifer S. Yokoyama, Howard J. Rosen, Lea T. Grinberg, Frank M. J. Jacobs, Bruce L. Miller, William W. Seeley, Alex A. Pollen

**Author notes:** These authors contributed equally: Liam Horan-Portelance, Dimitar Ivanov.

## Abstract

Frontotemporal dementia (FTD) is characterized by selective neuronal vulnerability, yet the features that predispose specific neuron types to degeneration remain unclear. We performed single-nucleus RNA sequencing of frontoinsular cortex, a region affected early in behavioral variant FTD, across individuals with *C9orf72*-associated and sporadic FTD-MND spectrum disease. By enriching for large projection neurons, we resolved molecular subtypes of layer 5 extratelencephalic neurons, including von Economo neurons, and identified selective depletion of specific layer 2/3 and layer 5 neuron subtypes, convergent across genotypes. Despite selective neuronal loss, disease-associated transcriptional changes were convergent across excitatory neuron populations, suggesting that they reflect upstream pathophysiology or shared responses to local neurodegeneration. By relating neighborhood-level depletion in disease to gene expression in controls, we found that baseline cellular respiration and ATP synthesis predict neuronal vulnerability in disease. These findings define molecular correlates of selective neuronal vulnerability in FTD and provide a framework linking cell type and state to neurodegeneration.
