## Supplementary material for "Single-cell transcriptomic atlas of frontoinsular cortex reveals molecular correlates of selective neuronal vulnerability in FTD": Suppl.Table_1: Suppl.Table1a-b.xlsx

### Sheet: Table_1A_Case_Cohort
	ID on Global Screen Array Chips	Case ID	Gene status (C9orf72, sporadic)	Sex	Age at death (years)	Clinical diagnosis	Primary neuropath diagnosis	Grouping ClinDx	ClinGene_DEG_group	Grouping NPDx	PMI (hrs)	RIN	First braincutting protocol	ADNC level	AD Thal Phase	AD Braak Stage	AD CERAD neuritic plaque score	LBD stage (brainstem, transitional, diffuse)	Frozen Block Region	neurodegen_score	TDP_score	composite_score	CDR_FTLD.Box_latest	MMSE_Total_latest
	AAP1	1	C9orf72	M	68	bvFTD-MND	FTLD-TDP-B, MND	FTD-MND	FTD__FTD_MND_C9	FTLD/MND-TDP	7.46667	7.8	interleaved	Not	0	3	absent	limbic	Frontoinsular cortex	0.5	3.66667	4.16667	8	23
	AAP2	2	C9orf72	M	58	bvFTD-MND	FTLD-TDP-U, MND; AGD	FTD-MND	FTD__FTD_MND_C9	FTLD/MND-TDP	7.48333	8.4	interleaved	Low	2	1	sparse	0	Frontoinsular cortex	2	2.33333	4.33333	5	25
	AAP3	3	C9orf72	M	57	bvFTD/DLB	FTLD-TDP-B, MND	FTD	FTD__FTD_MND_C9	FTLD/MND-TDP	11.5	7.6	interleaved	Low	1	0	absent	brainstem	Frontoinsular cortex	0	3.66667	3.66667	13	19
	AAP4	4	C9orf72	M	68	bvFTD-MND	FTLD-TDP-U, MND	FTD-MND	FTD__FTD_MND_C9	FTLD/MND-TDP	9	8.4	interleaved	Low	1	1	absent	0	Frontoinsular cortex	2	3	5	19	17
	AAP5	5	C9orf72	M	71	bvFTD-MND	FTLD-TDP-U, MND	FTD	FTD__FTD_MND_C9	FTLD/MND-TDP	19.5	8.5	interleaved	Low	1	0	absent	0	Frontoinsular cortex	2	2	4	9	23
	AAP6	6	C9orf72	M	51	ALS	ALS-TDP, FTLD-TDP-U	MND	MND_C9	FTLD/MND-TDP	10.9167	8.2	interleaved	Not	0	2	absent	0	Frontoinsular cortex	0.5	1.66667	2.16667	NA	NA
	AAP7	7	C9orf72	F	76	bvFTD	FTLD-TDP-B, MND	FTD	FTD__FTD_MND_C9	FTLD/MND-TDP	5.6	6.6	interleaved	Low	3	1	moderate	0	Frontoinsular cortex	2	3.33333	5.33333	NA	NA
	AAP8	8	C9orf72	F	80	bvFTD	FTLD-TDP-U	FTD	FTD__FTD_MND_C9	FTLD-TDP	6.4	8.7	interleaved	Low	2	2	frequent	0	Frontoinsular cortex	2	1.33333	3.33333	NA	NA
	AAP9	9	C9orf72	F	41	bvFTD	FTLD-TDP-B, ALS	FTD	FTD__FTD_MND_C9	FTLD/MND-TDP	17.0833	8	interleaved	Low	2	0	sparse	0	Frontoinsular cortex	1.5	4.66667	6.16667	17	4
	AAP10	10	C9orf72	M	76	bvFTD	FTLD-TDP-U	FTD	FTD__FTD_MND_C9	FTLD-TDP	6.66667	8.4	interleaved	Not	0	3	absent	0	Frontoinsular cortex	2	2	4	13	20
	AAP11	11	C9orf72	F	52	bvFTD-MND	FTLD-TDP-B, MND	FTD-MND	FTD__FTD_MND_C9	FTLD/MND-TDP	8.6	7.2	interleaved	Not	0	0	absent	0	Frontoinsular cortex	0.5	4	4.5	NA	NA
	AAP12	12	C9orf72	F	64	ALS, bvFTD?	ALS-TDP	MND	MND_C9	MND-TDP	5	6.2	hemibrain fixed/frozen	Not	0	2	absent	0	Frontoinsular cortex	1.5	1.33333	2.83333	NA	NA
	AAP13	13	C9orf72	F	60	bvFTD-MND	FTLD-TDP-B, MND	FTD-MND	FTD__FTD_MND_C9	FTLD/MND-TDP	11.8667	8.4	hemibrain fixed/frozen	Low	1	4	absent	0	Frontoinsular cortex	2	2.66667	4.66667	14	NA
	P2917	14	C9orf72	M	64	bvFTD	FTLD-C9	FTD	FTD__FTD_MND_C9	FTLD-no TDP	9.7	8.6							Frontoinsular cortex	0	0	0	12	26
	AAP14	15	C9orf72	F	51	MND	ALS-TDP	MND	MND_C9	MND-TDP	5.41667	8.2	hemibrain fixed/frozen	Low	1	1	absent	0	Frontoinsular cortex	0	1.33333	1.33333	2.5	28
	AAP15	16	C9orf72	F	71	bvFTD	FTLD-TDP-B, MND	FTD	FTD__FTD_MND_C9	FTLD/MND-TDP	18	7.7	hemibrain fixed/frozen	Low	2	2	absent	substantia nigra only	Frontoinsular cortex	1.5	3.66667	5.16667	14.5	18
	AAP16	17	sporadic	M	76	SD/bvFTD-MND	FTLD-TDP-B, MND	FTD-MND	FTD__FTD_MND_S	FTLD/MND-TDP	30.25	7.1	interleaved	Not	0	0-2	absent	0	Frontoinsular cortex	1.5	3.66667	5.16667	9	25
	AAP17	18	sporadic	F	54	bvFTD (R temp)	FTLD-TDP-B	FTD	FTD__FTD_MND_S	FTLD-TDP	16.6667	7.9	interleaved	Not	0	0	absent	0	Frontoinsular cortex	0.5	3.66667	4.16667	18	2
	AAP18	19	sporadic	F	58	bvFTD-MND	FTLD-TDP-B, MND	FTD-MND	FTD__FTD_MND_S	FTLD/MND-TDP	17.6667	7.3	interleaved	Low	1	0	absent	0	Frontoinsular cortex	0	4.33333	4.33333	17	-5
	AAP19	20	sporadic	F	75	bvFTD	FTLD-TDP-B, MND	FTD	FTD__FTD_MND_S	FTLD/MND-TDP	11.9167	7	interleaved	Intermediate	3	4	absent	0	Frontoinsular cortex	1	4.33333	5.33333	11.5	26
	AAP20	21	sporadic	M	66	bvFTD/PNFA, MND	FTLD-TDP-B, ALS	FTD-MND	FTD__FTD_MND_S	FTLD/MND-TDP	12.0833	7.1	interleaved	Low	2	2	absent	0	Frontoinsular cortex	0.5	4	4.5	13	18
	AAP21	22	sporadic	F	65	bvFTD	FTLD-TDP-B; MND	FTD	FTD__FTD_MND_S	FTLD/MND-TDP	8.5	7.4	interleaved	Low		2	absent	0	Frontoinsular cortex	0.5	2.33333	2.83333	20	9
	AAP22	23	sporadic	M	64	ALS	ALS-TDP	MND	MND_S	MND-TDP	6.03333	8.3	interleaved	Not	0	0	absent	0	Frontoinsular cortex	0	0	0	NA	NA
	AAP23	24	sporadic	M	52	eMCI-MND	ALS-TDP	MND	MND_S	MND-TDP	10.5	6.5	interleaved	Not	0	1	absent	0	Frontoinsular cortex	1	0	1	2	27
	AAP24	25	sporadic	F	67	ALS	ALS-TDP	MND	MND_S	MND-TDP	5.35	8.4	interleaved	Low	4	2	frequent	0	Frontoinsular cortex	0	1.66667	1.66667	0.5	28
	AAP25	26	sporadic	M	57	bvFTD-ALS	FTLD-TDP-B, MND	FTD-MND	FTD__FTD_MND_S	FTLD/MND-TDP	7.6	8.2	interleaved	Not	0	0	absent	0	Frontoinsular cortex	1	4.66667	5.66667	NA	NA
	AAP26	27	sporadic	F	57	bvFTD	FTLD-TDP-B, MND; AGD	FTD	FTD__FTD_MND_S	FTLD/MND-TDP	1.06667	8.3	hemibrain fixed/frozen	Not	0	0	absent	0	Frontoinsular cortex	0	4.66667	4.66667	9.5	23
	AAP27	28	sporadic	M	60	bvFTD-MND	FTLD-TDP-B, ALS	FTD-MND	FTD__FTD_MND_S	FTLD/MND-TDP	10.75	4.6	hemibrain fixed/frozen	Low	3	1	frequent	amygdala	Frontoinsular cortex	1	3.33333	4.33333	14	22
	AAP28	29	sporadic	M	66	bvFTD	FTLD-TDP-B	FTD	FTD__FTD_MND_S	FTLD-TDP	8.3	8	hemibrain fixed/frozen	Low	2	2	moderate	0	Frontoinsular cortex	4	2.33333	6.33333	20	1
	AAP29	30	sporadic	M	64	bvFTD-ALS	FTLD-TDP-B, MND	FTD-MND	FTD__FTD_MND_S	FTLD/MND-TDP	20.3833	8.3	hemibrain fixed/frozen	Low	1	1	Absent	0	Frontoinsular cortex	1	4.66667	5.66667	8.5	27
	AAP30	31	sporadic	M	54	bvFTD-ALS	FTLD-TDP-B, MND	FTD-MND	FTD__FTD_MND_S	FTLD/MND-TDP	5.66667	8.1	hemibrain fixed/frozen	Low	1	1	Sparse	0	Frontoinsular cortex	0	3.66667	3.66667	NA	NA
	AAP31	32		M	76	Control	ADNC, low; AGD	Control	Control	None	8.16667	7.1	interleaved	Low	1	2	sparse	0	Frontoinsular cortex	0	0	0	-5	29
	AAP32	33		F	86	Control	iLBD, brainstem predominant	Control	Control	None	6.41667	7.8	interleaved	Not	0	2	absent	brainstem	Frontoinsular cortex	0	0	0	-5	29
	AAP33	34		F	82	Control	None	Control	Control	None	9.58333	8.2	interleaved	Low	2	1	absent	0	Frontoinsular cortex	0	0	0	0	30
	AAP34	35		F	60	Control	None	Control	Control	None	20.4833	8.2	interleaved	Low	3	0	absent	0	Frontoinsular cortex	0	0	0	NA	NA
	P2942	36		F	67	Control	None	Control	Control	None	19.4	8.9	interleaved	Not	0	0	absent	0	Frontoinsular cortex	0	0	0	NA	NA
	AAP35	37		F	78	Control	None	Control	Control	None	11.5833	7.9	interleaved	Low	1	1	absent	0	Frontoinsular cortex	0	0	0	-5	29
	AAP36	38		F	84	Control	None	Control	Control	None	7.66667	8	interleaved	Low	2	2	sparse	0	Frontoinsular cortex	0	0	0	-5	29
	P3075	39		M	72	Control	None	Control	Control	None	17.3	7.3	interleaved	Low	2	2	absent	0	Frontoinsular cortex	0	0	0	NA	NA
	AAP37	40		F	86	Control	None	Control	Control	None	28.2833	7.7	hemibrain fixed/frozen	Low	2	3	absent	1	Frontoinsular cortex	0	0	0	0	30
		Index	Subset	Color
		Gene Status	C9orf72
			sporadic
		Sex	F
			M
		ClinGene_DEG_group	FTD__FTD_MND_S
			FTD__FTD_MND_C9
			MND_S
			MND_C9
			Control

### Sheet: Table_1B_Cell_Type_Information
Tab
	cell_level_1	cell_level_2	cell_level_3	variable	value	variable	Hoechst Proportion	LN10 proportion	Clinical Condition	Control Proportion	FTD__FTD_MND_C9 proportion	FTD__FTD_MND_S proportion	MND_C9 proportion	MND_S proportion	variable	Female proportion	Male proportion	Variable	Value	Variable	value	Variable	value
	NN_Astro	NN_Astro	NN_Astro	cell_number	5598	Sort Condition	0.971776	0.0282244	Clinical Condition	0.205788	0.402822	0.265452	0.0391211	0.0868167	Sex	0.520186	0.479814	Total counts median	8160.5	number of genes detected - median	3051	Percentage mitochondrial reads median	0.0651713
	NN_OL	NN_OL-NF	NN_OL-NF_INAVA	cell_number	166	Sort Condition	0.963855	0.0361446	Clinical Condition	0.120482	0.415663	0.385542	0.0481928	0.0301205	Sex	0.578313	0.421687	Total counts median	11718.5	number of genes detected - median	3308.5	Percentage mitochondrial reads median	0.159232
	NN_OPC	NN_OPC	NN_OPC	cell_number	5231	Sort Condition	0.982413	0.0175875	Clinical Condition	0.201682	0.333971	0.298604	0.0741732	0.0915695	Sex	0.519595	0.480405	Total counts median	8582	number of genes detected - median	3033	Percentage mitochondrial reads median	0.0985894
	NA	NA_1	NA_1	cell_number	3565	Sort Condition	0.656662	0.343338	Clinical Condition	0.2331	0.34418	0.251332	0.0558205	0.115568	Sex	0.518093	0.481907	Total counts median	7378	number of genes detected - median	3121	Percentage mitochondrial reads median	0.494912
	NN_OL	NN_OL	NN_OL_FAM69C	cell_number	9862	Sort Condition	0.999087	0.000912594	Clinical Condition	0.213851	0.319611	0.26668	0.0744271	0.125431	Sex	0.585885	0.414115	Total counts median	3987	number of genes detected - median	1851	Percentage mitochondrial reads median	0.163506
	NN_OL	NN_OL	NN_OL_LINC02511	cell_number	1394	Sort Condition	0.994261	0.00573888	Clinical Condition	0.187231	0.359397	0.265423	0.0824964	0.105452	Sex	0.608321	0.391679	Total counts median	5990	number of genes detected - median	2446.5	Percentage mitochondrial reads median	0.0886799
	NN_Micro	NN_Micro	NN_Micro	cell_number	1247	Sort Condition	0.99599	0.00400962	Clinical Condition	0.182037	0.40016	0.314354	0.0577386	0.0457097	Sex	0.558941	0.441059	Total counts median	3419	number of genes detected - median	1871	Percentage mitochondrial reads median	0.183542
	NN_Vasc	NN_Endo	NN_Endo	cell_number	579	Sort Condition	0.721934	0.278066	Clinical Condition	0.193437	0.345423	0.276339	0.120898	0.0639033	Sex	0.528497	0.471503	Total counts median	5428	number of genes detected - median	2387	Percentage mitochondrial reads median	0.529341
	NN_Vasc	NN_VLMC	NN_VLMC	cell_number	748	Sort Condition	0.97861	0.0213904	Clinical Condition	0.160428	0.430481	0.25	0.0895722	0.0695187	Sex	0.504011	0.495989	Total counts median	4867	number of genes detected - median	2202	Percentage mitochondrial reads median	0.122426
	In_eSPN	In_EMSN	In_EMSN_GPR149	cell_number	539	Sort Condition	0.769944	0.230056	Clinical Condition	0.337662	0.339518	0.226345	0.0241187	0.0723562	Sex	0.597403	0.402597	Total counts median	20771	number of genes detected - median	5121	Percentage mitochondrial reads median	0.270737
	In_eSPN	In_MSN	In_MSN_COCH	cell_number	1150	Sort Condition	0.754783	0.245217	Clinical Condition	0.363478	0.225217	0.244348	0	0.166957	Sex	0.695652	0.304348	Total counts median	31342.5	number of genes detected - median	6210	Percentage mitochondrial reads median	0.143666
	In	In_SST	In_SST	cell_number	2402	Sort Condition	0.807244	0.192756	Clinical Condition	0.214821	0.300167	0.296836	0.0803497	0.107827	Sex	0.505828	0.494172	Total counts median	14168	number of genes detected - median	4079	Percentage mitochondrial reads median	0.408476
	In	In_SST	In_SST_CHODL	cell_number	435	Sort Condition	0.411494	0.588506	Clinical Condition	0.174713	0.367816	0.337931	0.0321839	0.0873563	Sex	0.524138	0.475862	Total counts median	20484	number of genes detected - median	5158	Percentage mitochondrial reads median	0.856846
	In	In_Chandelier	In_Chandelier_NPNT	cell_number	824	Sort Condition	0.765777	0.234223	Clinical Condition	0.203883	0.293689	0.330097	0.0825243	0.0898058	Sex	0.487864	0.512136	Total counts median	20593	number of genes detected - median	4953	Percentage mitochondrial reads median	0.509309
	In	In_PVALB	In_PVALB_FAM19A4	cell_number	5743	Sort Condition	0.60996	0.39004	Clinical Condition	0.180219	0.30141	0.381508	0.0781821	0.0586801	Sex	0.499739	0.500261	Total counts median	23187	number of genes detected - median	5397	Percentage mitochondrial reads median	0.721395
	In	In_PVALB	In_PVALB_WNT16	cell_number	3938	Sort Condition	0.399187	0.600813	Clinical Condition	0.151092	0.3484	0.373794	0.0413916	0.0853225	Sex	0.444388	0.555612	Total counts median	23950	number of genes detected - median	5506.5	Percentage mitochondrial reads median	0.865218
	In	In_SLC5A7	In_SLC5A7	cell_number	89	Sort Condition	0.0561798	0.94382	Clinical Condition	0.370787	0.202247	0.224719	0	0.202247	Sex	0.662921	0.337079	Total counts median	49077	number of genes detected - median	7735	Percentage mitochondrial reads median	0.149377
	In	In_LAMP5	In_LAMP5_HPSE2	cell_number	1680	Sort Condition	0.866071	0.133929	Clinical Condition	0.190476	0.32619	0.33631	0.0791667	0.0678571	Sex	0.519643	0.480357	Total counts median	18058.5	number of genes detected - median	4796.5	Percentage mitochondrial reads median	0.372916
	In	In_LAMP5	In_LAMP5_LHX6-CHST9	cell_number	1796	Sort Condition	0.714922	0.285078	Clinical Condition	0.193207	0.35412	0.322383	0.045657	0.0846325	Sex	0.522272	0.477728	Total counts median	20253	number of genes detected - median	5058	Percentage mitochondrial reads median	0.529058
	In	In_PAX6	In_PAX6_DDR2	cell_number	729	Sort Condition	0.783265	0.216735	Clinical Condition	0.183813	0.312757	0.353909	0.0946502	0.0548697	Sex	0.514403	0.485597	Total counts median	22015	number of genes detected - median	5297	Percentage mitochondrial reads median	0.369922
	In	In_PAX6	In_PAX6_LINC01470	cell_number	1837	Sort Condition	0.540011	0.459989	Clinical Condition	0.154056	0.341317	0.341862	0.0903647	0.0724007	Sex	0.477953	0.522047	Total counts median	24955	number of genes detected - median	5644	Percentage mitochondrial reads median	0.553766
	In	In_LAMP5	In_LAMP5_NDNF	cell_number	1402	Sort Condition	0.890157	0.109843	Clinical Condition	0.188302	0.278887	0.343795	0.129101	0.0599144	Sex	0.540656	0.459344	Total counts median	16958.5	number of genes detected - median	4564.5	Percentage mitochondrial reads median	0.292884
	In	In_VIP	In_VIP	cell_number	4303	Sort Condition	0.891936	0.108064	Clinical Condition	0.188241	0.315594	0.327214	0.093888	0.0750639	Sex	0.522891	0.477109	Total counts median	16859	number of genes detected - median	4635	Percentage mitochondrial reads median	0.343232
	Ex	Ex_L2/3-IT	Ex_L2/3-IT_ANKRD30A	cell_number	2359	Sort Condition	0.11827	0.88173	Clinical Condition	0.329377	0.221704	0.244595	0.197117	0.00720644	Sex	0.632471	0.367529	Total counts median	39972	number of genes detected - median	7217	Percentage mitochondrial reads median	0.744232
	Ex	Ex_L2/3-IT	Ex_L2/3-IT_PRSS12	cell_number	3924	Sort Condition	0.279817	0.720183	Clinical Condition	0.132263	0.234455	0.453619	0.13787	0.0417941	Sex	0.647299	0.352701	Total counts median	31664	number of genes detected - median	6369.5	Percentage mitochondrial reads median	0.559171
	Ex	Ex_L5-IT	Ex_L5-IT_AP003066.1	cell_number	2487	Sort Condition	0.514676	0.485324	Clinical Condition	0.191395	0.264174	0.375553	0.0655408	0.103337	Sex	0.494572	0.505428	Total counts median	25050	number of genes detected - median	5782	Percentage mitochondrial reads median	0.581647
	Ex	Ex_L5-IT	Ex_L5-IT_NOX4	cell_number	12896	Sort Condition	0.156948	0.843052	Clinical Condition	0.183468	0.300481	0.357398	0.0815757	0.0770782	Sex	0.549473	0.450527	Total counts median	34366	number of genes detected - median	6735.5	Percentage mitochondrial reads median	0.682711
	Ex	Ex_L4-IT	Ex_L4-IT_LINC00616	cell_number	5367	Sort Condition	0.288243	0.711757	Clinical Condition	0.12875	0.296628	0.375629	0.0637228	0.135271	Sex	0.437861	0.562139	Total counts median	30388	number of genes detected - median	6425	Percentage mitochondrial reads median	0.574585
	Ex	Ex_L4-IT	Ex_L4-IT_ALDH1A1	cell_number	2235	Sort Condition	0.796868	0.203132	Clinical Condition	0.219687	0.208949	0.447427	0.0357942	0.0881432	Sex	0.609396	0.390604	Total counts median	24285	number of genes detected - median	5739	Percentage mitochondrial reads median	0.332477
	Ex	Ex_L4-IT	Ex_L4-IT_ARHGAP15	cell_number	2655	Sort Condition	0.367232	0.632768	Clinical Condition	0.143503	0.248588	0.482486	0.0293785	0.0960452	Sex	0.485122	0.514878	Total counts median	29292	number of genes detected - median	6352	Percentage mitochondrial reads median	0.686476
	Ex	Ex_L6-IT/IT-Car3	Ex_L6-IT/IT-Car3_CTXN3	cell_number	2403	Sort Condition	0.155639	0.844361	Clinical Condition	0.116105	0.394507	0.356221	0.0740741	0.0590928	Sex	0.497295	0.502705	Total counts median	37559	number of genes detected - median	6846	Percentage mitochondrial reads median	0.709134
	Ex	Ex_L5/6-IT	Ex_L5/6-IT	cell_number	1441	Sort Condition	0.195003	0.804997	Clinical Condition	0.181818	0.388619	0.279667	0.092297	0.0575989	Sex	0.512838	0.487162	Total counts median	33285	number of genes detected - median	6577	Percentage mitochondrial reads median	0.77161
	Ex	Ex_L5/6-IT	Ex_L5/6-IT_AC008568.1	cell_number	5081	Sort Condition	0.105097	0.894903	Clinical Condition	0.158827	0.388703	0.312734	0.0692777	0.0704586	Sex	0.487896	0.512104	Total counts median	37950	number of genes detected - median	6964	Percentage mitochondrial reads median	0.635639
	Ex	Ex_L6-IT	Ex_L6-IT_FNDC1	cell_number	8315	Sort Condition	0.221287	0.778713	Clinical Condition	0.0814191	0.436801	0.321227	0.0220084	0.138545	Sex	0.429585	0.570415	Total counts median	26668	number of genes detected - median	5773	Percentage mitochondrial reads median	0.877573
	Ex	Ex_L6-IT	Ex_L6-IT_GRHL2	cell_number	13509	Sort Condition	0.184766	0.815234	Clinical Condition	0.141313	0.354282	0.328226	0.083944	0.0922348	Sex	0.478496	0.521504	Total counts median	32776	number of genes detected - median	6316	Percentage mitochondrial reads median	0.626765
	Ex	Ex_L5-ET	Ex_L5-ET	cell_number	7258	Sort Condition	0.0768807	0.923119	Clinical Condition	0.286029	0.299256	0.188895	0.107605	0.118214	Sex	0.581014	0.418986	Total counts median	42944	number of genes detected - median	7229.5	Percentage mitochondrial reads median	0.568291
	Ex	Ex_L2/3-IT	Ex_L2/3-IT_ACVR1C	cell_number	12794	Sort Condition	0.58035	0.41965	Clinical Condition	0.176958	0.301626	0.354307	0.0838674	0.0832421	Sex	0.475614	0.524386	Total counts median	27147.5	number of genes detected - median	5884	Percentage mitochondrial reads median	0.369622
	Ex	Ex_L2/3-IT	Ex_L2/3-IT_FREM3	cell_number	24401	Sort Condition	0.233105	0.766895	Clinical Condition	0.186468	0.286054	0.206672	0.200893	0.119913	Sex	0.498299	0.501701	Total counts median	35390	number of genes detected - median	6664	Percentage mitochondrial reads median	0.443871
	Ex	Ex_L6-IT-Car3	Ex_L6-IT-Car3_SNTB1	cell_number	12609	Sort Condition	0.202395	0.797605	Clinical Condition	0.109287	0.409469	0.310334	0.0303751	0.140535	Sex	0.457451	0.542549	Total counts median	31446	number of genes detected - median	6312	Percentage mitochondrial reads median	0.744258
	Ex	Ex_L6-IT-Car3	Ex_L6-IT-Car3_STPG2-AS1	cell_number	23356	Sort Condition	0.154307	0.845693	Clinical Condition	0.146815	0.413684	0.280742	0.0491951	0.109565	Sex	0.496703	0.503297	Total counts median	32700.5	number of genes detected - median	6299	Percentage mitochondrial reads median	0.781433
	Ex	Ex_L5-NP	Ex_L5-NP_FSHR	cell_number	3274	Sort Condition	0.369884	0.630116	Clinical Condition	0.122175	0.378131	0.363164	0.0522297	0.0843005	Sex	0.483812	0.516188	Total counts median	25093	number of genes detected - median	5840.5	Percentage mitochondrial reads median	0.525211
	Ex	Ex_L5-NP	Ex_L5-NP_MYBL1	cell_number	297	Sort Condition	0.13468	0.86532	Clinical Condition	0.154882	0.363636	0.397306	0.03367	0.0505051	Sex	0.407407	0.592593	Total counts median	33652	number of genes detected - median	6400	Percentage mitochondrial reads median	1.06731
	Ex	Ex_L6-CT	Ex_L6-CT_LGR6	cell_number	2269	Sort Condition	0.160423	0.839577	Clinical Condition	0.219039	0.443367	0.241957	0.0273248	0.068312	Sex	0.458792	0.541208	Total counts median	32038	number of genes detected - median	6265	Percentage mitochondrial reads median	0.831213
	Ex	Ex_L6-CT	Ex_L6-CT_S100Z	cell_number	5699	Sort Condition	0.342341	0.657659	Clinical Condition	0.145991	0.336024	0.341814	0.0531672	0.123004	Sex	0.428321	0.571679	Total counts median	28189	number of genes detected - median	5819	Percentage mitochondrial reads median	0.56055
	Ex	Ex_L6b	Ex_L6b_TTC29	cell_number	8050	Sort Condition	0.142609	0.857391	Clinical Condition	0.157764	0.321739	0.332671	0.0731677	0.114658	Sex	0.501739	0.498261	Total counts median	30545.5	number of genes detected - median	6165	Percentage mitochondrial reads median	0.581547
	Ex	Ex_L6b	Ex_L6b_AL035401.1	cell_number	3935	Sort Condition	0.182211	0.817789	Clinical Condition	0.1446	0.38094	0.30521	0.0335451	0.135705	Sex	0.502668	0.497332	Total counts median	27957	number of genes detected - median	5836	Percentage mitochondrial reads median	0.760456
	Ex	Ex_L6b	Ex_L6b_PKIB	cell_number	2922	Sort Condition	0.224846	0.775154	Clinical Condition	0.123888	0.389802	0.270363	0.0465435	0.169405	Sex	0.466461	0.533539	Total counts median	26417.5	number of genes detected - median	5831	Percentage mitochondrial reads median	0.793807
