## Supplementary material for "Single-cell transcriptomic atlas of frontoinsular cortex reveals molecular correlates of selective neuronal vulnerability in FTD": Suppl.Table_4: Suppl.Table4d.xlsx

### Sheet: GADL1
GADL1 Merged
Image No	Neuron No	VEN	Fork Cell	NN	Unclassifiable	GABRQ positive	GADL1	>3 GADL1 hits in one cell	Big fat signal (at least one)
1	1
1	2
1	3
1	4
1	5	1				1	1	1
1	6						1
1	7
1	8
1	9						1?
1	10					1	1?
1	11	1				1	1		1
1	Left out because part of cell body outside of image
1	Left out because part of cell body outside of image
1	14	1				1
1	15					1
1	16
1	17
1	18
1	19
2	1					1	1		1
2	2	1				1	1	1	1
2	3
2	4
2	5
2	Left out because part of cell body outside of image
2	7
2	8
2	9					1
2	Left out because part of cell body outside of image
2	11
2	12
2	13
2	14
2	15					1
3	1					1
3	2					1
3	3				1	1	1		1
3	4					1	1?
3	5					1
3	6				1	1	1	1	1
3	7
3	8				1	1	1
3	9
3	10					1	1	1	1
3	11
3	12
4	1
4	2	1 (unclear?)				1
4	3					1	1		1
4	4					1
4	5
4	6
4	7
4	8
4	9
4	10	1				1	1	1	1
4	11	1				1	1	1	1
4	12
4	13
4	14					1
4	15
4	16
4	17
4	18
5	1
5	2
5	3				1
5	4
5	5					1	1?
5	6
5	7					1	1	1	1
5	8
5	9
5	10						1?
5	11				1	1	1	1
5	12					1	1?
6	1					1	1?
6	2					1	1?
6	3
6	4
6	5
6	6	1				1	1?
6	7
6	8
6	9					1
6	10
6	11					1	1?
6	12					1	1	1	1
6	13					1
6	14						1?
6	15					1	1?
6	16						1?
6	17					1
6	18
6	19
6	20					1	1	1
6	21
6	22
7	1
7	2
7	3
7	4
7	5
7	6
7	7
7	8
7	9
7	10
7	11
7	12
7	13
7	14
7	15	1				1
7	16
7	17					1	1	1	1
7	18						1
7	19
7	20
8	1
8	2
8	3
8	4
8	5					1	1	1	1
8	6
8	7	1				1	1
8	8
8	9
8	10				1	1	1
8	11					1
8	12
8	13					1
8	14					1
9	1					1
9	2
9	3	1				1	1?
9	4	1				1
9	5
9	6	1				1	1		1
9	7					1
9	8
9	9	1				1	1	1	1
9	10
9	11					1
9	12					1
9	13
9	14
9	15
9	16
9	17
9	18
10	1	1				1	1	1	1
10	2				1	1
10	3
10	4
10	5
10	6					1
10	7
10	8					1
10	9	1				1	1	1	1
10	10
10	11
10	12
10	13
10	14					1
11	1
11	2
11	3					1	1
11	4
11	5					1	1
11	6	1				1	1
11	7					1
11	8	1				1	1	1	1
11	9					1
11	10
11	11
11	12
11	13
11	14					1
11	15					1	1

### Sheet: OPN4
OPN4_Tilescan_Split_1_of_2
Image No	Neuron No	VEN	Fork Cell	NN	Unclassifiable	GABRQ positive	OPN4	>6 OPN4 hits in one cell
1	1
1	2
1	3
1	4
1	5					1
1	6
1	7
1	8						1
1	9					1	1
1	10
1	11					1	1	1
1	12
1	13
1	14					1
1	15					1	1
1	16
1	17					1
1	18					1	1	1
1	19	1				1	1	1
1	20						1
1	21
1	Left out because no nucleolus
1	23						1
1	24
1	25
2	1
2	2					1
2	3				1	1
2	Left out because no nucleolus
2	5
2	6
2	7
2	8
2	9
2	10
2	11						1
2	12
2	13
2	14					1	1	1
2	15
2	16
2	17
2	18
2	19						1	1
2	20						1
2	21
2	22					1
2	23
2	24
2	25
2	26
2	27
2	28
3	1
3	2
3	3
3
3	5
3	6
3	7
3	8
3	9
3	10
3	11
3	12
3	13
3	Left out because cell body partly out of frame
3	15
3	16
3	17
3	No signal
3	19
3	20
3	21
3	22
3	23
3	24
3	25
3	26
3	27
3	28
3	29
3	30
3	31					1	1
3	32
3	33					1
3	34
3	35					1	1	1
3	36
3	37
3	38
3	39						1
4	1	1
4	2
4	3				1	1	1	1
4	4					1	1	1
4	5
4	6
4	7
4	No signal
4	9	cut cell body			1	1	1	1
4	10					1
4	11
4	12						1	1
4	13	1				1	1
4	14				1	1	1
4	15					1
4	16					1	1	1
4	17						1
4	18						1
4	19
4	20
4	21						1
4	Left out, too vague
4	23					1	1	1
5	1					1	1	1
5	2
5	3
5	Left out
5	5					1	1	1
5	6
5	7						1
5	8
5	9				1
5	10
5	11					1	1
5	12					1
5	13
5	14					1	1
5	15
5	16					1	1	1
5	17
5	18
5	19						1
5	20
5	21
5	22
5	23
5	24
5	25
5	26						1
5	27
5	28						1
5	29
5	30
6	1
6	2
6	3
6	4					1	1	1
6	5					1	1	1
6	6						1
6	7
6	8
6	9
6	10
6	11
6	12
6	13					1
6	14
6	15						1
6	16
6	17					1
6	18
7	1
7	2
7	3	1				1	1	1
7	4				1
7	5
7	6
7	7
7	8
7	9
7	10
7	11
7	12
7	13
7	14
7	15
7	16
7	17
7	18
7	Left out
7	20
7	21					1	1	1
7	22						1	1
7	23					1
7	24
7	25
7	26					1
7	27
7	28
7	29
8	1	1				1	1	1
8	2
8	3
8	4
8	5
8	6		1 (?)			1	1
8	7
8	8
8	9	1 (basal dendrite missing, but spindle in apical dendrite)				1	1	1
8	10	1				1	1	1
8	11
8	12
8	13					1
8	14					1
8	15
8	16
8	17
8	18
9	1					1
9	2
9	3				1
9	4					1	1	1
9	5					1	1
9	6					1
9	7
9	8
9	9
9	10					1
9	11				1
9	12
9	13	1				1	1	1
9	14						1
9	15
9	16
9	17
9	18
9	19
9	20
9	21
9	22
9	23					1	1	1
10	1
10	2
10	3
10	4
10	5
10	6
10	7
10	8
10	9
10	10		1			1	1	1
10	11
10	12					1	1
10	13						1
10	Left out
10	15
10	16
10	17					1	1
10	18
10	19
10	20
10	21
10	22				1	1
10	23
10	24
10	25
10	26
10	27
10	28
10	29
10	30
10	31
10	32
10	33
10	34
10	35
10	36
11	1
11	2
11	3					1	1
11	4
11	5
11	6		1
11	7					1	1	1
11	8
11	9
11	10					1
11	11
11	12					1
11	13
11	14
11	15					1
11	16
11	17
11	18
11	19					1	1
11	20
11	21
11	22					1
11	23
11	24
11	25
11	26						1	1
11	27
11	28
11	29
11	30	1				1	1	1
11	31
12	1
12	2					1	1
12	3					1	1
12	4
12	5
12	6				1
12	7
12	8
12	9
12	10
12	11
12	12					1	1	1
12	13
12	14
12	15					1
12	16					1	1
12	17					1	1
12	18
12	19
12	20
12	21
12	22
12	23
12	24
12	25
12	26
12	27
12	28
12	29
12	30
12	31
12	32				1	1	1	1
12	33
13	1
13	2	1				1	1	1
13	3
13	4						1
13	5						1	1
13	6					1	1	1
13	7				1	1	1	1
13	8
13	9
13	10
13	11					1
13	12
13	13
13	14						1	1
13	15
13	16						1	1
13	17					1	1	1
13	18					1
13	19				1	1
13	20
13	21				1	1	1	1
13	22				1	1	1	1
13	23
13	24					1
13	25
13	26
13	27
13	28
14	1						1
14	2
14	3						1
14	4
14	5				1	1	1	1
14	6
14	7					1	1	1
14	8
14	9
14	10
14	11
14	12
14	13
14	14					1	1	1
14	15	1				1	1	1
14	16						1	1
14	17					1
14	18
14	19
14	20
14	21
14	22
14	23
14	24
15	1						1
15	2				1	1	1	1
15	3	1				1	1
15	4				1	1	1	1
15	5
15	6
15	7					1	1	1
15	8					1	1	1
15	9
15	10
15	11
15	12					1	1
15	13					1	1	1
15	14					1	1	1
15	15						1	1
15	16
15	17					1
15	18
16	1
16	2
16	3
16	4
16	5
16	6					1	1	1
16	7
16	8					1	1	1
16	9						1
16	10					1
16	11					1
16	12					1
16	13
16	14	1				1	1	1
16	15
16	16					1
16	17
16	18
16	19
16	20
16	21					1	1
16	22

### Sheet: ASGR2
ASGR2 Tilescan Merged
Image No	Neuron No	VEN	Fork Cell	NN	Unclassifiable	GABRQ positive	ASGR2	>3 ASGR2 hits in one cell	Big fat signal (at least one)
1	1					1	0
1	2						0
1	3						0
2	1					1	1	1
2	2
2	3
2	4	1				1	1	1	1
2	5					1	1		1
2	6
2	7					1	1	1
2	8
3	1
3	2					1
3	3					1
3	4
3	5
3	6				1	1	1		1
3	7						1		1
3	8				1	1	1	1	1
3	9
3	10
3	11
4	1						1	1
4	2
4	3
4	4				1	1	1	1
4	5					1	1	1
4	6					1
4	7
4	8					1	1	1
4	9					1
4	10
4	11
5	1				1	1
5	2	1				1
5	3					1	1		1
5	4					1	1	1	1
5	5
5	6					1	1
5	7
5	8						1
6	1
6	2						1
6	3						1
6	4					1	1	1	1
6	5
6	6					1
6	7					1	1		1
6	8					1	1	1	1
6	9
6	10
6	11
6	12
6	13	1				1	1	1	1
7	1
7	2				1	1	1	1	1
7	3
7	4						1	1
7	5
7	6	1				1
7	7
7	8
7	9						1
8	1				1	1
8	2
8	3
8	Left out
8	5					1	1		1
8	6					1	1	1	1
8	7				1	1
8	8					1	1		1
9	1
9	2
9	3
9	4
9	5
9	6
9	7
9	8					1	1		1
9	9					1	1	1	1
9	10
9	11
10	1				1	1
10	2					1	1	1
10	3					1	1	1
10	4					1
10	5					1
10	6					1	1	1	1
10	7
10	Left out due to unclear nucleolus
10	9
10	Left out due to unclear nucleolus
11	1
11	2
11	3
11	4
11	5
11	6
11	7
11	8				1	1	1		1
11	9
11	10
12	1
12	2				1	1	1	1	1
12	3
12	4
12	5
12	6
12	7
12	8
12	9
12	10				1	1	1		1
12	11						1		1
13	1
13	2					1	1	1	1
13	3					1	1	1	1
13	4				1	1	1
13	5
13	6					1
13	7
13	8
13	9
13	10				1	1	1
13	11				1		1		1
13	12
13	13
13	14
14	1
14	2
14	3
14	4					1	1	1	1
14	5
14	6
14	7					1
14	8
14	9	1				1	1	1	1
14	10
14	11
14	12
14	13

### Sheet: HTR7
HTR7 Tilescan Merged
Image No	Neuron No	VEN	Fork Cell	NN	Unclassifiable	GABRQ positive	HTR7	>3 HTR7 hits in one cell	Big fat signal (at least one)
1	1					1	1	1
1	2						0
1	3						0
1	4					1	1	1	1
1	5						0
1	6					1	1		1
1	7						0
1	8						0
1	9						1
1	10					1	1	1	1
1	Left Out
1	12					1	1	1	1
1	13					1	0
1	14						0
1	15					1	1	1	1
2	1
2	2
2	3
2	4
2	5
2	6						1		1
2	7
2	8					1
2	9
2	10						1?
2	11					1	1
2	12					1	1	1	1
2	13				1	1	1	1	1
2	14						1
2	15					1	1	1
2	16					1	1	1	1
2	17						1		1
2	18
2	19						1
2	20						1?
3	1					1	1
3	2						1	1
3	3
3	4						1
3	5						1	1	1
3	6					1	1	1
3	7						1
3	8
3	9					1	1	1	1
3	10					1	1	1	1
3	11						1
3	13					1
3	14						1	1	1
3	15						1?
3	16
3	17
4	1					1	1?
4	2
4	3				1		1
4	4
4	5				1	1	1	1	1
4	6					1	1		1
4	7
4	8
4	9
4	10
4	11						1?
5	1					1	1	1
5	2					1	1
5	3
5	4					1
5	5						1
5	Left out
5	7						1
5	8						1
5	9
5	10						1
5	11
5	12						1
5	13					1	1	1	1
5	14
5	15					1
5	16					1
5	17
6	1					1	1		1
6	2
6	3
6	4						1
6	5					1
6	6					1	1
6	7					1	1	1	1
6	8
6	9						1?
6	10						1?
6	11
6	12					1	1?
6	Left out
6	14					1	1
6	15
6	16						1?
6	17						1?
6	18
7	1
7	2						1?
7	3
7	4
7	5
7	6						1?
7	7					1	1		1
7	8					1	1		1
7	9
7	10					1	1?
7	11				1	1
7	12					1	1		1
7	13					1	1
7	14					1	1
7	15
7	16					1
8	1					1
8	2						1		1
8	3
8	4
8	5
8	Left out
8	7						1
8	8					1	1		1
8	9
8	10
8	11
8	12					1	1
8	13
8	14
8	15					1	1?
8	16
8	17					1	1	1	1
8	18
8	19
9	1
9	Left out
9	3						1?
9	4						1?
9	5						1?
9	6						1?
9	7
9	8					1	1?
9	9						1?
9	10
9	11						1
9	12				1	1	1
9	13					1	1		1
9	14
9	15
10	1					1
10	2
10	3						1?
10	4					1	1		1
10	5					1	1	1	1
10	6
10	7						1
10	8
10	9						1
10	10					1	1		1
10	11					1	1		1
10	12						1	1
10	13					1	1	1	1
10	14
10	16					1	1
10	17					1	1	1	1

### Sheet: PCDH8
PCDH8 tilescan Merged
Image No	Neuron No	VEN	Fork Cell	NN	Unclassifiable	GABRQ positive	PCDH8	>3 PCDH8 hits in one cell	Big fat signal (at least one)
1	1				1	1	1	1
1	2						0
1	3						0
1	4					1	1
1	5					1	0
1	6					1	0
1	7					1	1	1
2	Left out
2	2				1	1	1	1
2	3					1	1	1
2	4					1	1	1
2	Left out
2	Left out
2	7						1	1
2	8					1	0
2	9			1		1	0
2	Left out
2	11					1	1
2	12			1		1	0
3	1					1	1
3	2			1		1	1	1
3	3						1	1
3	4						0
3	5					1	1	1
3	6						1	1
3	7					1	1	1
3	8					1	1	1
3	9						1	1
3	10						0
4	Left out
4	2						0
4	3						0
4	4						0
4	Left out
4	Left out
4	7					1	1?
4	8				1	1	1	1
4	9						0
4	10						0
4	11						1?
4
5	1						1	1
5	Left out
5	3						1	1
5	4					1	1	1
5	5			1		1	1	1
5	6						0
5	7					1	0
5	8						0
5	9			1		1	1	1
5	10					1	1?
5	Left out
5	12						0
5	13						0
6	1				1	1	1	1
6	2						0
6	3						0
6	4				1		0
6	5					1	1	1
6	6						0
6	7						0
6	8						0
6	9						0
6	10						0
7	1					1	0
7	2						1	1
7	3	1					0
7	Left out
7	5				1		0
7	6						0
7	7						1	1
7	Left out
7	9						0
7	10						0
7
8	1						1	1
8	2						0
8	3						1?
8	4						0
8	5						0
8	6						0
8	7						1	1
8	8						0
8	9						0
8	10				1		0
8	Left out
8	12						0
8	13						0
8	14						0
8	15					1	1	1
8	16						0
8	17						0
8	18						0
