## Supplementary material for "Single-cell transcriptomic atlas of frontoinsular cortex reveals molecular correlates of selective neuronal vulnerability in FTD": Suppl.Table_4: Suppl.Table4e.xlsx

### Sheet: GADL1_v8_per_image_su
GADL1_v8_per_image_summary
marker	category	image_index	pos	total	pct
GADL1	VEN (GABRQ+)	0	2	3	66.6667
GADL1	VEN (GABRQ+)	1	1	1	100
GADL1	VEN (GABRQ+)	2	2	2	100
GADL1	VEN (GABRQ+)	3	0	1	0
GADL1	VEN (GABRQ+)	4	0	1	0
GADL1	VEN (GABRQ+)	5	1	1	100
GADL1	VEN (GABRQ+)	6	2	4	50
GADL1	VEN (GABRQ+)	7	2	2	100
GADL1	VEN (GABRQ+)	8	2	2	100
GADL1	Non-VEN GABRQ+	0	0	2	0
GADL1	Non-VEN GABRQ+	1	1	3	33.3333
GADL1	Non-VEN GABRQ+	2	1	5	20
GADL1	Non-VEN GABRQ+	3	1	4	25
GADL1	Non-VEN GABRQ+	4	1	3	33.3333
GADL1	Non-VEN GABRQ+	5	2	9	22.2222
GADL1	Non-VEN GABRQ+	6	1	1	100
GADL1	Non-VEN GABRQ+	7	1	4	25
GADL1	Non-VEN GABRQ+	8	0	4	0
GADL1	Non-VEN GABRQ+	9	0	3	0
GADL1	Non-VEN GABRQ+	10	3	6	50
GADL1	NN (non-GABRQ)	0	1	14	7.14286
GADL1	NN (non-GABRQ)	1	0	11	0
GADL1	NN (non-GABRQ)	2	0	4	0
GADL1	NN (non-GABRQ)	3	0	12	0
GADL1	NN (non-GABRQ)	4	0	7	0
GADL1	NN (non-GABRQ)	5	0	12	0
GADL1	NN (non-GABRQ)	6	1	18	5.55556
GADL1	NN (non-GABRQ)	7	0	8	0
GADL1	NN (non-GABRQ)	8	0	10	0
GADL1	NN (non-GABRQ)	9	0	8	0
GADL1	NN (non-GABRQ)	10	0	7	0

### Sheet: OPN4_v8_per_image_su
OPN4_v8_per_image_summary
marker	category	image_index	pos	total	pct
OPN4	VEN (GABRQ+)	0	1	1	100
OPN4	VEN (GABRQ+)	1	1	1	100
OPN4	VEN (GABRQ+)	2	1	1	100
OPN4	VEN (GABRQ+)	3	2	2	100
OPN4	VEN (GABRQ+)	4	1	1	100
OPN4	VEN (GABRQ+)	5	1	1	100
OPN4	VEN (GABRQ+)	6	1	1	100
OPN4	VEN (GABRQ+)	7	1	1	100
OPN4	VEN (GABRQ+)	8	1	1	100
OPN4	VEN (GABRQ+)	9	1	1	100
OPN4	Non-VEN GABRQ+	0	4	7	57.1429
OPN4	Non-VEN GABRQ+	1	1	3	33.3333
OPN4	Non-VEN GABRQ+	2	2	3	66.6667
OPN4	Non-VEN GABRQ+	3	3	5	60
OPN4	Non-VEN GABRQ+	4	5	6	83.3333
OPN4	Non-VEN GABRQ+	5	2	4	50
OPN4	Non-VEN GABRQ+	6	1	3	33.3333
OPN4	Non-VEN GABRQ+	7	2	4	50
OPN4	Non-VEN GABRQ+	8	3	6	50
OPN4	Non-VEN GABRQ+	9	3	3	100
OPN4	Non-VEN GABRQ+	10	3	7	42.8571
OPN4	Non-VEN GABRQ+	11	5	6	83.3333
OPN4	Non-VEN GABRQ+	12	2	5	40
OPN4	Non-VEN GABRQ+	13	2	3	66.6667
OPN4	Non-VEN GABRQ+	14	5	6	83.3333
OPN4	Non-VEN GABRQ+	15	3	7	42.8571
OPN4	NN (non-GABRQ)	0	3	17	17.6471
OPN4	NN (non-GABRQ)	1	3	24	12.5
OPN4	NN (non-GABRQ)	2	1	36	2.77778
OPN4	NN (non-GABRQ)	3	4	13	30.7692
OPN4	NN (non-GABRQ)	4	4	23	17.3913
OPN4	NN (non-GABRQ)	5	2	14	14.2857
OPN4	NN (non-GABRQ)	6	1	24	4.16667
OPN4	NN (non-GABRQ)	7	0	12	0
OPN4	NN (non-GABRQ)	8	1	14	7.14286
OPN4	NN (non-GABRQ)	9	1	32	3.125
OPN4	NN (non-GABRQ)	10	1	23	4.34783
OPN4	NN (non-GABRQ)	11	0	25	0
OPN4	NN (non-GABRQ)	12	4	18	22.2222
OPN4	NN (non-GABRQ)	13	3	19	15.7895
OPN4	NN (non-GABRQ)	14	2	9	22.2222
OPN4	NN (non-GABRQ)	15	1	14	7.14286

### Sheet: RREB1_v8_per_image_su
RREB1_v8_per_image_summary
marker	category	image_index	pos	total	pct
RREB1	VEN (GABRQ+)	0	1	1	100
RREB1	VEN (GABRQ+)	1	1	1	100
RREB1	VEN (GABRQ+)	2	1	1	100
RREB1	VEN (GABRQ+)	3	0	1	0
RREB1	VEN (GABRQ+)	4	1	1	100
RREB1	VEN (GABRQ+)	5	1	1	100
RREB1	VEN (GABRQ+)	6	1	1	100
RREB1	VEN (GABRQ+)	7	2	2	100
RREB1	VEN (GABRQ+)	8	1	1	100
RREB1	VEN (GABRQ+)	9	2	2	100
RREB1	VEN (GABRQ+)	10	1	1	100
RREB1	VEN (GABRQ+)	11	1	1	100
RREB1	Non-VEN GABRQ+	0	9	9	100
RREB1	Non-VEN GABRQ+	1	3	5	60
RREB1	Non-VEN GABRQ+	2	3	4	75
RREB1	Non-VEN GABRQ+	3	6	7	85.7143
RREB1	Non-VEN GABRQ+	4	5	6	83.3333
RREB1	Non-VEN GABRQ+	5	11	12	91.6667
RREB1	Non-VEN GABRQ+	6	4	4	100
RREB1	Non-VEN GABRQ+	7	3	4	75
RREB1	Non-VEN GABRQ+	8	2	3	66.6667
RREB1	Non-VEN GABRQ+	9	5	7	71.4286
RREB1	Non-VEN GABRQ+	10	6	6	100
RREB1	Non-VEN GABRQ+	11	1	1	100
RREB1	Non-VEN GABRQ+	12	5	5	100
RREB1	Non-VEN GABRQ+	13	6	6	100
RREB1	Non-VEN GABRQ+	14	3	4	75
RREB1	Non-VEN GABRQ+	15	6	8	75
RREB1	Non-VEN GABRQ+	16	5	7	71.4286
RREB1	Non-VEN GABRQ+	17	7	9	77.7778
RREB1	NN (non-GABRQ)	0	5	25	20
RREB1	NN (non-GABRQ)	1	2	21	9.52381
RREB1	NN (non-GABRQ)	2	2	15	13.3333
RREB1	NN (non-GABRQ)	3	3	18	16.6667
RREB1	NN (non-GABRQ)	4	1	13	7.69231
RREB1	NN (non-GABRQ)	5	3	13	23.0769
RREB1	NN (non-GABRQ)	6	1	12	8.33333
RREB1	NN (non-GABRQ)	7	3	14	21.4286
RREB1	NN (non-GABRQ)	8	3	14	21.4286
RREB1	NN (non-GABRQ)	9	4	31	12.9032
RREB1	NN (non-GABRQ)	10	2	11	18.1818
RREB1	NN (non-GABRQ)	11	2	12	16.6667
RREB1	NN (non-GABRQ)	12	5	21	23.8095
RREB1	NN (non-GABRQ)	13	2	13	15.3846
RREB1	NN (non-GABRQ)	14	1	20	5
RREB1	NN (non-GABRQ)	15	2	18	11.1111
RREB1	NN (non-GABRQ)	16	4	24	16.6667
RREB1	NN (non-GABRQ)	17	1	12	8.33333
RREB1	NN (non-GABRQ)	18	3	14	21.4286

### Sheet: TMPRSS15_v8_per_image_summary_x0009__x0009_
TMPRSS15_v8_per_image_summary
marker	category	image_index	pos	total	pct
TMPRSS15	VEN (GABRQ+)	0	1	1	100
TMPRSS15	VEN (GABRQ+)	1	1	2	50
TMPRSS15	VEN (GABRQ+)	2	0	1	0
TMPRSS15	VEN (GABRQ+)	3	1	1	100
TMPRSS15	VEN (GABRQ+)	4	1	2	50
TMPRSS15	VEN (GABRQ+)	5	1	1	100
TMPRSS15	VEN (GABRQ+)	6	1	1	100
TMPRSS15	VEN (GABRQ+)	7	1	1	100
TMPRSS15	VEN (GABRQ+)	8	0	1	0
TMPRSS15	VEN (GABRQ+)	9	0	2	0
TMPRSS15	VEN (GABRQ+)	10	0	1	0
TMPRSS15	VEN (GABRQ+)	11	0	1	0
TMPRSS15	VEN (GABRQ+)	12	0	1	0
TMPRSS15	VEN (GABRQ+)	13	0	1	0
TMPRSS15	VEN (GABRQ+)	14	2	3	66.6667
TMPRSS15	VEN (GABRQ+)	15	1	1	100
TMPRSS15	VEN (GABRQ+)	16	1	2	50
TMPRSS15	VEN (GABRQ+)	17	1	2	50
TMPRSS15	VEN (GABRQ+)	18	0	2	0
TMPRSS15	VEN (GABRQ+)	19	0	1	0
TMPRSS15	VEN (GABRQ+)	20	0	1	0
TMPRSS15	VEN (GABRQ+)	21	0	1	0
TMPRSS15	VEN (GABRQ+)	22	1	3	33.3333
TMPRSS15	VEN (GABRQ+)	23	1	2	50
TMPRSS15	VEN (GABRQ+)	24	0	1	0
TMPRSS15	VEN (GABRQ+)	25	0	1	0
TMPRSS15	Non-VEN GABRQ+	0	3	7	42.8571
TMPRSS15	Non-VEN GABRQ+	1	2	5	40
TMPRSS15	Non-VEN GABRQ+	2	1	2	50
TMPRSS15	Non-VEN GABRQ+	3	3	4	75
TMPRSS15	Non-VEN GABRQ+	4	1	3	33.3333
TMPRSS15	Non-VEN GABRQ+	5	1	1	100
TMPRSS15	Non-VEN GABRQ+	6	3	5	60
TMPRSS15	Non-VEN GABRQ+	7	4	7	57.1429
TMPRSS15	Non-VEN GABRQ+	8	1	6	16.6667
TMPRSS15	Non-VEN GABRQ+	9	2	4	50
TMPRSS15	Non-VEN GABRQ+	10	1	1	100
TMPRSS15	Non-VEN GABRQ+	11	2	8	25
TMPRSS15	Non-VEN GABRQ+	12	3	5	60
TMPRSS15	Non-VEN GABRQ+	13	3	5	60
TMPRSS15	Non-VEN GABRQ+	14	0	2	0
TMPRSS15	Non-VEN GABRQ+	15	1	3	33.3333
TMPRSS15	Non-VEN GABRQ+	16	5	13	38.4615
TMPRSS15	Non-VEN GABRQ+	17	4	6	66.6667
TMPRSS15	Non-VEN GABRQ+	18	6	7	85.7143
TMPRSS15	Non-VEN GABRQ+	19	6	10	60
TMPRSS15	Non-VEN GABRQ+	20	4	9	44.4444
TMPRSS15	Non-VEN GABRQ+	21	2	4	50
TMPRSS15	Non-VEN GABRQ+	22	2	6	33.3333
TMPRSS15	Non-VEN GABRQ+	23	1	2	50
TMPRSS15	Non-VEN GABRQ+	24	2	14	14.2857
TMPRSS15	Non-VEN GABRQ+	25	2	6	33.3333
TMPRSS15	Non-VEN GABRQ+	26	0	6	0
TMPRSS15	Non-VEN GABRQ+	27	1	7	14.2857
TMPRSS15	Non-VEN GABRQ+	28	1	6	16.6667
TMPRSS15	Non-VEN GABRQ+	29	2	4	50
TMPRSS15	Non-VEN GABRQ+	30	2	6	33.3333
TMPRSS15	NN (non-GABRQ)	0	2	20	10
TMPRSS15	NN (non-GABRQ)	1	2	16	12.5
TMPRSS15	NN (non-GABRQ)	2	6	26	23.0769
TMPRSS15	NN (non-GABRQ)	3	5	23	21.7391
TMPRSS15	NN (non-GABRQ)	4	4	21	19.0476
TMPRSS15	NN (non-GABRQ)	5	13	38	34.2105
TMPRSS15	NN (non-GABRQ)	6	7	24	29.1667
TMPRSS15	NN (non-GABRQ)	7	0	16	0
TMPRSS15	NN (non-GABRQ)	8	4	23	17.3913
TMPRSS15	NN (non-GABRQ)	9	3	18	16.6667
TMPRSS15	NN (non-GABRQ)	10	7	26	26.9231
TMPRSS15	NN (non-GABRQ)	11	2	30	6.66667
TMPRSS15	NN (non-GABRQ)	12	7	14	50
TMPRSS15	NN (non-GABRQ)	13	0	12	0
TMPRSS15	NN (non-GABRQ)	14	9	24	37.5
TMPRSS15	NN (non-GABRQ)	15	5	14	35.7143
TMPRSS15	NN (non-GABRQ)	16	6	20	30
TMPRSS15	NN (non-GABRQ)	17	4	21	19.0476
TMPRSS15	NN (non-GABRQ)	18	4	12	33.3333
TMPRSS15	NN (non-GABRQ)	19	1	10	10
TMPRSS15	NN (non-GABRQ)	20	1	8	12.5
TMPRSS15	NN (non-GABRQ)	21	4	9	44.4444
TMPRSS15	NN (non-GABRQ)	22	3	10	30
TMPRSS15	NN (non-GABRQ)	23	2	16	12.5
TMPRSS15	NN (non-GABRQ)	24	3	20	15
TMPRSS15	NN (non-GABRQ)	25	4	14	28.5714
TMPRSS15	NN (non-GABRQ)	26	9	24	37.5
TMPRSS15	NN (non-GABRQ)	27	5	10	50
TMPRSS15	NN (non-GABRQ)	28	0	10	0
TMPRSS15	NN (non-GABRQ)	29	1	9	11.1111
TMPRSS15	NN (non-GABRQ)	30	4	11	36.3636
TMPRSS15	NN (non-GABRQ)	31	2	10	20
TMPRSS15	NN (non-GABRQ)	32	2	12	16.6667
TMPRSS15	NN (non-GABRQ)	33	5	14	35.7143
